# Accelerated single cell seeding in relapsed multiple myeloma

**DOI:** 10.1101/2020.02.25.963272

**Authors:** Heather Landau, Venkata Yellapantula, Benjamin T. Diamond, Even H. Rustad, Kylee H. Maclachlan, Gunes Gundem, Juan Medina-Martinez, Juan Arango Ossa, Max Levine, Yangyu Zhou, Rajya Kappagantula, Priscilla Baez, Marc Attiye, Alvin Makohon-Moore, Lance Zhang, Eileen M Boyle, Cody Ashby, Patrick Blaney, Minal Patel, Yanming Zhang, Ahmet Dogan, David Chung, Sergio Giralt, Oscar B. Lahoud, Jonathan U. Peled, Michael Scordo, Gunjan Shah, Hani Hassoun, Neha S. Korde, Alexander M. Lesokhin, Sydney Lu, Sham Mailankody, Urvi Shah, Eric Smith, Malin L. Hultcrantz, Gary A. Ulaner, Frits van Rhee, Gareth Morgan, C. Ola Landgren, Elli Papaemmanuil, Christine Iacobuzio-Donahue, Francesco Maura

## Abstract

The malignant progression of multiple myeloma is characterized by the seeding of cancer cells in different anatomic sites followed by their clonal expansion. It has been demonstrated that this spatial evolution at varying anatomic sites is characterized by genomic heterogeneity. However, it is unclear whether each anatomic site at relapse reflects the expansion of pre-existing but previously undetected disease or secondary seeding from other sites. Furthermore, genomic evolution over time at spatially distinct sites of disease has not been investigated in a systematic manner.

To address this, we interrogated 25 samples, by whole genome sequencing, collected at autopsy from 4 patients with relapsed multiple myeloma and demonstrated that each site had a unique evolutionary trajectory characterized by distinct single and complex structural variants and copy number changes. By analyzing the landscape of mutational signatures at these sites and for an additional set of 125 published whole exomes collected from 51 patients, we demonstrate the profound mutagenic effect of melphalan and platinum in relapsed multiple myeloma. Chemotherapy-related mutagenic processes are known to introduce hundreds of unique mutations in each surviving cancer cell. These mutations can be detectable by bulk sequencing only in cases of clonal expansion of a single cancer cell bearing the mutational signature linked to chemotherapy exposure thus representing a unique single-cell genomic barcode linked to a discrete time window in each patient’s life. We leveraged this concept to show that multiple myeloma systemic seeding is accelerated at clinical relapse and appears to be driven by the survival and subsequent expansion of a single myeloma cell following treatment with high dose melphalan therapy and autologous stem cell transplant.
