## Supplementary Table 6 for "Accelerated single cell seeding in relapsed multiple myeloma"

### Sheet: Sheet1
Supplementary Figure 6. Biopsy sites and PET-CT correlates for each patient
patient	Sample ID	Specimen Source	First PET-TC			Second PET-TC			Third PET-TC
			months from diagnosis	Results CT	SUV_Pet	months from diagnosis	Results CT	SUV_Pet	months from diagnosis	Results CT	SUV_Pet
I-H-106917	I-H-106917-T2-1	Right 5th rib	95	neg	neg	107	pos	4.6	114	pos	5.6
I-H-106917	I-H-106917-T2-2	Left 6th rib	95	yes	3.9	107	pos	9.2	114	pos	8
I-H-106917	I-H-106917-T2-3	Left 9th rib	95	neg	neg	107	pos	9.3	114	pos	10.9
I-H-106917	I-H-106917-T2-4	Sternum	95	neg	neg	107	neg	neg	114	neg	12
I-H-130718	I-H-130718-T1-1	Left inferior calf	30	neg	neg	34	pos	6.5	35	pos	6.5
I-H-130718	I-H-130718-T1-2	Left inguinal	30	neg	neg	34	neg	neg	35	neg	neg
I-H-130718	I-H-130718-T1-4	Right pleural cavity	30	pos	3.7	34	pos	4.7	35	pos	9.2
I-H-130718	I-H-130718-T1-6	Right lung	30	neg	neg	34	neg	neg	35	pos	9
I-H-130718	I-H-130718-T1-9	Liver -	30	neg	neg	34	neg	neg	35	neg	neg
I-H-130718	I-H-130718-T1-10	Gallbladder	30	neg	neg	34	neg	neg	35	neg	neg
I-H-130718	I-H-130718-T1-11	Right chest wall	30	neg	neg	34	pos	6.4	35	pos	8.4
I-H-130718	I-H-130718-T1-12	Epigastric subcutaneous	30	neg	neg	34	neg	neg	35	pos	5.5
I-H-130719	I-H-130719-T1-2	Lower left rib 10th	67	neg	neg	85	neg	2.2	102	neg	2.3
I-H-130719	I-H-130719-T1-4	Spinal L1-L2	67	neg	neg	85	pos	5	102	pos	4.9
I-H-130719	I-H-130719-T1-5	Left psoas	67	neg	neg	85	neg	neg	102	neg	neg
I-H-130719	I-H-130719-T1-6	Sacrum	67	neg	neg	85	neg	neg	102	pos	4.7
I-H-130720	I-H-130720-T1-2	Left arm subcutaneous	0	neg	neg	8	neg	neg	16	pos	6.9
I-H-130720	I-H-130720-T1-3	6th rib mass	0	neg	neg	8	pos	2.9	16	pos	2.3
I-H-130720	I-H-130720-T1-4	Upper sternum mass	0	neg	neg	8	neg	neg	16	neg	4.8
I-H-130720	I-H-130720-T1-5	Liver	0	neg	neg	8	neg	neg	16	pos	9.3
I-H-130720	I-H-130720-T1-8	Right lung middle lobe	0	neg	neg	8	neg	neg	16	neg	neg
